# Endothelial deletion of *p53* generates transitional endothelial cells and improves lung development during neonatal hyperoxia

**DOI:** 10.1101/2024.05.07.593014

**Authors:** Lisandra Vila Ellis, Jonathan D Bywaters, Jichao Chen

**Author notes:** corresponding author, **CONTACT:** Lisandra Vila Ellis. contributed equally to this work (Lisandra Vila Ellis, Jonathan D Bywaters).

## Abstract

Bronchopulmonary dysplasia (BPD), a prevalent and chronic lung disease affecting premature newborns, results in vascular rarefaction and alveolar simplification. Although the vasculature has been recognized as a main player in this disease, the recently found capillary heterogeneity and cellular dynamics of endothelial subpopulations in BPD remain unclear. Here, we show Cap2 cells are damaged during neonatal hyperoxic injury, leading to their replacement by Cap1 cells which, in turn, significantly decline. Single-cell RNA-seq identifies the activation of numerous p53 target genes in endothelial cells, including *Cdkn1a (p21)*. While global deletion of *p53* results in worsened vasculature, endothelial-specific deletion of *p53* reverses the vascular phenotype and improves alveolar simplification during hyperoxia. This recovery is associated with the emergence of a transitional EC state, enriched for oxidative stress response genes and growth factors. These findings implicate the p53 pathway in EC type transition during injury-repair and highlights the endothelial contributions to BPD.
