## Supplementary material for "Endothelial deletion of *p53* generates transitional endothelial cells and improves lung development during neonatal hyperoxia": Table S1

### Sheet: control
genotype	condition	cell number		endothelial cell type	genotype	condition	cell number	percentage
wild type	room air	1251		Cap1	wild type	room air	824	0.658673
wild type	hyperoxia	1144		Cap2	wild type	room air	100	0.0799361
				prolif EC	wild type	room air	122	0.097522
				arterial EC	wild type	room air	96	0.0767386
				venous EC	wild type	room air	59	0.0471623
				early Cap2	wild type	room air	50	0.039968
				Cap1	wild type	hyperoxia	551	0.481643
				Cap2	wild type	hyperoxia	272	0.237762
				prolif EC	wild type	hyperoxia	168	0.146853
				arterial EC	wild type	hyperoxia	48	0.041958
				venous EC	wild type	hyperoxia	66	0.0576923
				early Cap2	wild type	hyperoxia	39	0.0340909

### Sheet: control vs p53null
genotype	condition	cell number		endothelial cell type	genotype	condition	cell number	percentage
wild type	room air	1293		Cap1	wild type	room air	853	0.659706
wild type	hyperoxia	1127		Cap2	wild type	room air	132	0.102088
p53 null	room air	781		prolif EC	wild type	room air	112	0.0866203
p53 null	hyperoxia	1270		arterial EC	wild type	room air	99	0.0765661
				venous EC	wild type	room air	76	0.058778
				early Cap2	wild type	room air	21	0.0162413
				Cap1	wild type	hyperoxia	526	0.466726
				Cap2	wild type	hyperoxia	297	0.263531
				prolif EC	wild type	hyperoxia	147	0.130435
				arterial EC	wild type	hyperoxia	46	0.0408163
				venous EC	wild type	hyperoxia	74	0.065661
				early Cap2	wild type	hyperoxia	37	0.0328305
				Cap1	p53 null	room air	530	0.678617
				Cap2	p53 null	room air	79	0.101152
				prolif EC	p53 null	room air	64	0.0819462
				arterial EC	p53 null	room air	62	0.0793854
				venous EC	p53 null	room air	40	0.0512164
				early Cap2	p53 null	room air	6	0.00768246
				Cap1	p53 null	hyperoxia	485	0.38189
				Cap2	p53 null	hyperoxia	245	0.192913
				prolif EC	p53 null	hyperoxia	357	0.281102
				arterial EC	p53 null	hyperoxia	64	0.0503937
				venous EC	p53 null	hyperoxia	55	0.0433071
				early Cap2	p53 null	hyperoxia	64	0.0503937

### Sheet: control vs p5null vs p53CKO-EC 
genotype	condition	cell number		endothelial cell type	genotype	condition	cell number	percentage
control	room air	1743		Cap1	control	room air	1151	0.660356
control	hyperoxia	1172		Cap2	control	room air	248	0.142283
p53 null	hyperoxia	1316		prolif EC	control	room air	99	0.0567986
p53ΔEC (1)	hyperoxia	1710		arterial EC	control	room air	90	0.0516351
p53ΔEC (2)	hyperoxia	1506		venous EC	control	room air	82	0.0470453
		7447		early Cap2	control	room air	73	0.0418818
				Cap1	control	hyperoxia	536	0.457338
				Cap2	control	hyperoxia	322	0.274744
				prolif EC	control	hyperoxia	133	0.113481
				arterial EC	control	hyperoxia	48	0.0409556
				venous EC	control	hyperoxia	68	0.0580205
				early Cap2	control	hyperoxia	54	0.0460751
				cluster 7	control	hyperoxia	11	0.00938567
				Cap1	p53 null	hyperoxia	429	0.325988
				Cap2	p53 null	hyperoxia	270	0.205167
				prolif EC	p53 null	hyperoxia	320	0.243161
				arterial EC	p53 null	hyperoxia	70	0.0531915
				venous EC	p53 null	hyperoxia	45	0.0341945
				early Cap2	p53 null	hyperoxia	141	0.107143
				cluster7	p53 null	hyperoxia	41	0.031155
				Cap1	p53ΔEC (1)	hyperoxia	405	0.236842
				Cap2	p53ΔEC (1)	hyperoxia	381	0.222807
				prolif EC	p53ΔEC (1)	hyperoxia	258	0.150877
				arterial EC	p53ΔEC (1)	hyperoxia	86	0.0502924
				venous EC	p53ΔEC (1)	hyperoxia	35	0.0204678
				early Cap2	p53ΔEC (1)	hyperoxia	246	0.14386
				cluster 7	p53ΔEC (1)	hyperoxia	299	0.174854
				Cap1	p53ΔEC (2)	hyperoxia	419	0.27822
				Cap2	p53ΔEC (2)	hyperoxia	312	0.207171
				prolif EC	p53ΔEC (2)	hyperoxia	268	0.177955
				arterial EC	p53ΔEC (2)	hyperoxia	72	0.0478088
				venous EC	p53ΔEC (2)	hyperoxia	26	0.0172643
				early Cap2	p53ΔEC (2)	hyperoxia	201	0.133466
				cluster 7	p53ΔEC (2)	hyperoxia	208	0.138114
