## Supplementary material for "Endothelial deletion of *p53* generates transitional endothelial cells and improves lung development during neonatal hyperoxia": Table S5

	source	target	ligand	receptor	prob	pval	interaction_name	interaction_name_2	pathway_name	annotation	evidence	datasets	ligand.logFC	ligand.pct.1	ligand.pct.2	ligand.pvalues	receptor.logFC	receptor.pct.1	receptor.pct.2	receptor.pvalues
148	Cap2	Cap1	Tgfb2	TGFbR1_R2	0.00829508470661666	0	TGFB2_TGFBR1_TGFBR2	Tgfb2 - (Tgfbr1+Tgfbr2)	TGFb	Secreted Signaling	KEGG: mmu04350	p53TekHOX	1.02274240573181	0.71	0.269	5.6000369357607e-49	-0.119389772832998	0.424	0.5055	0.00109355042004361
206	Cap2	Cap2	Tgfb2	TGFbR1_R2	0.00591914841603083	0.01	TGFB2_TGFBR1_TGFBR2	Tgfb2 - (Tgfbr1+Tgfbr2)	TGFb	Secreted Signaling	KEGG: mmu04350	p53TekHOX	1.02274240573181	0.71	0.269	5.6000369357607e-49	-0.468783004655461	0.528	0.811	7.66475244936375e-26
582	Cap2	Cap2	Tgfb2	ACVR1B_TGFbR2	0.00546059675235259	0	TGFB2_ACVR1B_TGFBR2	Tgfb2 - (Acvr1b+Tgfbr2)	TGFb	Secreted Signaling	PMID: 27449815	p53TekHOX	1.02274240573181	0.71	0.269	5.6000369357607e-49	-0.344951473103974	0.406	0.6645	1.38588077527632e-10
867	Cap2	Cap1	Tgfb2	ACVR1_TGFbR	0.0133748463950176	0	TGFB2_ACVR1_TGFBR1	Tgfb2 - (Acvr1+Tgfbr1)	TGFb	Secreted Signaling	PMID: 29376829	p53TekHOX	1.02274240573181	0.71	0.269	5.6000369357607e-49	-0.119389772832998	0.424	0.5055	0.00109355042004361
904	Cap2	Cap2	Tgfb2	ACVR1_TGFbR	0.0133921239866822	0	TGFB2_ACVR1_TGFBR1	Tgfb2 - (Acvr1+Tgfbr1)	TGFb	Secreted Signaling	PMID: 29376829	p53TekHOX	1.02274240573181	0.71	0.269	5.6000369357607e-49	-0.468783004655461	0.528	0.811	7.66475244936375e-26
915	Cap2	transitional EC	Tgfb2	ACVR1_TGFbR	0.00828124932848604	0	TGFB2_ACVR1_TGFBR1	Tgfb2 - (Acvr1+Tgfbr1)	TGFb	Secreted Signaling	PMID: 29376829	p53TekHOX	1.02274240573181	0.71	0.269	5.6000369357607e-49	-0.183867659892847	0.376	0.4455	0.044350276587253
2519	Cap2	Cap1	Gdf15	Tgfbr2	0.0142098474729351	0	GDF15_TGFBR2	Gdf15 - Tgfbr2	GDF	Secreted Signaling	KEGG: mmu04350	p53TekHOX	1.94218248865286	0.455	0.104	6.64375818751489e-42	-0.12984549689158	0.534	0.622	0.000203017023073333
2520	transitional EC	Cap1	Gdf15	Tgfbr2	0.00941780260389169	0	GDF15_TGFBR2	Gdf15 - Tgfbr2	GDF	Secreted Signaling	KEGG: mmu04350	p53TekHOX	2.0963125658913	0.342	0.065	3.0735129859683e-22	-0.12984549689158	0.534	0.622	0.000203017023073333
2522	prolif epi	Cap1	Gdf15	Tgfbr2	0.00517310192899269	0.01	GDF15_TGFBR2	Gdf15 - Tgfbr2	GDF	Secreted Signaling	KEGG: mmu04350	p53TekHOX	1.1625465804023	0.493	0.112	1.4013045386054e-10	-0.12984549689158	0.534	0.622	0.000203017023073333
2582	Cap2	Cap2	Gdf15	Tgfbr2	0.0120493999608186	0	GDF15_TGFBR2	Gdf15 - Tgfbr2	GDF	Secreted Signaling	KEGG: mmu04350	p53TekHOX	1.94218248865286	0.455	0.104	6.64375818751489e-42	-0.468783004655461	0.528	0.811	7.66475244936375e-26
2583	transitional EC	Cap2	Gdf15	Tgfbr2	0.00798003375219943	0	GDF15_TGFBR2	Gdf15 - Tgfbr2	GDF	Secreted Signaling	KEGG: mmu04350	p53TekHOX	2.0963125658913	0.342	0.065	3.0735129859683e-22	-0.468783004655461	0.528	0.811	7.66475244936375e-26
2585	prolif epi	Cap2	Gdf15	Tgfbr2	0.00438048469616679	0.04	GDF15_TGFBR2	Gdf15 - Tgfbr2	GDF	Secreted Signaling	KEGG: mmu04350	p53TekHOX	1.1625465804023	0.493	0.112	1.4013045386054e-10	-0.468783004655461	0.528	0.811	7.66475244936375e-26
2598	Cap2	transitional EC	Gdf15	Tgfbr2	0.00490822797816915	0	GDF15_TGFBR2	Gdf15 - Tgfbr2	GDF	Secreted Signaling	KEGG: mmu04350	p53TekHOX	1.94218248865286	0.455	0.104	6.64375818751489e-42	-0.253612643102039	0.442	0.543	3.02079164601089e-05
2599	transitional EC	transitional EC	Gdf15	Tgfbr2	0.00324268786075111	0	GDF15_TGFBR2	Gdf15 - Tgfbr2	GDF	Secreted Signaling	KEGG: mmu04350	p53TekHOX	2.0963125658913	0.342	0.065	3.0735129859683e-22	-0.253612643102039	0.442	0.543	3.02079164601089e-05
5837	transitional EC	Cap1	Pgf	Flt1	0.0169377983486884	0	PGF_VEGFR1	Pgf - Vegfr1	VEGF	Secreted Signaling	KEGG: mmu04370; PMID: 16633338	p53TekHOX	1.28920391959875	0.325	0.042	1.30948762024747e-24	NA	NA	NA	NA
5844	transitional EC	Cap2	Pgf	Flt1	0.0168153297965042	0	PGF_VEGFR1	Pgf - Vegfr1	VEGF	Secreted Signaling	KEGG: mmu04370; PMID: 16633338	p53TekHOX	1.28920391959875	0.325	0.042	1.30948762024747e-24	-0.182760060942585	0.95	0.982	1.10716059492167e-09
5851	transitional EC	transitional EC	Pgf	Flt1	0.0130152195253361	0	PGF_VEGFR1	Pgf - Vegfr1	VEGF	Secreted Signaling	KEGG: mmu04370; PMID: 16633338	p53TekHOX	1.28920391959875	0.325	0.042	1.30948762024747e-24	-0.375218152830782	0.88	0.909	1.02775799409402e-13
6139	Vascular SM	Cap1	Igf2	Igf1r	0.00132235144647439	0	IGF2_IGF1R	Igf2 - Igf1r	IGF	Secreted Signaling	PMID: 14604834	p53TekHOX	1.09062787462138	0.37	0.117	0.00354649069546573	-0.535160609368193	0.527	0.793	1.95698435606143e-42
6154	Vascular SM	Cap2	Igf2	Igf1r	0.000716037915106892	0	IGF2_IGF1R	Igf2 - Igf1r	IGF	Secreted Signaling	PMID: 14604834	p53TekHOX	1.09062787462138	0.37	0.117	0.00354649069546573	-0.456633590711531	0.426	0.718	1.32766538095657e-20
6160	Vascular SM	transitional EC	Igf2	Igf1r	0.000603968370482103	0	IGF2_IGF1R	Igf2 - Igf1r	IGF	Secreted Signaling	PMID: 14604834	p53TekHOX	1.09062787462138	0.37	0.117	0.00354649069546573	-0.43880962546155	0.415	0.584	2.47904249590191e-09
6202	Vascular SM	Cap1	Igf2	Igf2r	0.00150003237474869	0	IGF2_IGF2R	Igf2 - Igf2r	IGF	Secreted Signaling	PMID: 14604834	p53TekHOX	1.09062787462138	0.37	0.117	0.00354649069546573	NA	NA	NA	NA
6214	Vascular SM	Cap2	Igf2	Igf2r	0.00350814652424837	0	IGF2_IGF2R	Igf2 - Igf2r	IGF	Secreted Signaling	PMID: 14604834	p53TekHOX	1.09062787462138	0.37	0.117	0.00354649069546573	0.303409391083191	0.752	0.63	1.84247556142073e-09
6220	Vascular SM	transitional EC	Igf2	Igf2r	0.00247730596641617	0	IGF2_IGF2R	Igf2 - Igf2r	IGF	Secreted Signaling	PMID: 14604834	p53TekHOX	1.09062787462138	0.37	0.117	0.00354649069546573	0.276870163610891	0.725	0.501	1.0118594561011e-08
6331	transitional EC	Cap1	Apln	Aplnr	0.0148888434293426	0	APLN_APLNR	Apln - Aplnr	APELIN	Secreted Signaling	KEGG: mmu04371	p53TekHOX	1.06739083155391	0.675	0.345	9.2850126817167e-25	-0.552870410484628	0.34	0.737	1.90314901316627e-48
6333	Vascular SM	Cap1	Apln	Aplnr	0.00501336101544823	0	APLN_APLNR	Apln - Aplnr	APELIN	Secreted Signaling	KEGG: mmu04371	p53TekHOX	1.09101531529252	0.481	0.15	0.000319720334105022	-0.552870410484628	0.34	0.737	1.90314901316627e-48
6411	AM	Cap1	Ccl2	Ackr2	0.000834843576944213	0	CCL2_ACKR2	Ccl2 - Ackr2	CCL	Secreted Signaling	PMID: 26740381	p53TekHOX	2.06648443827192	0.407	0.072	1.4590861904689e-49	NA	NA	NA	NA
6412	pericyte	Cap1	Ccl2	Ackr2	0.000660637280549586	0	CCL2_ACKR2	Ccl2 - Ackr2	CCL	Secreted Signaling	PMID: 26740381	p53TekHOX	1.53172255893193	0.432	0.127	8.89291674128691e-22	NA	NA	NA	NA
6413	mesothelial	Cap1	Ccl2	Ackr2	0.000381432897698306	0	CCL2_ACKR2	Ccl2 - Ackr2	CCL	Secreted Signaling	PMID: 26740381	p53TekHOX	1.15529050072698	0.303	0.086	0.000111159483018655	NA	NA	NA	NA
6415	AM	Cap2	Ccl2	Ackr2	0.00323291962056966	0	CCL2_ACKR2	Ccl2 - Ackr2	CCL	Secreted Signaling	PMID: 26740381	p53TekHOX	2.06648443827192	0.407	0.072	1.4590861904689e-49	-0.319785786615512	0.323	0.574	9.02432740247333e-13
6416	pericyte	Cap2	Ccl2	Ackr2	0.0025595901712285	0	CCL2_ACKR2	Ccl2 - Ackr2	CCL	Secreted Signaling	PMID: 26740381	p53TekHOX	1.53172255893193	0.432	0.127	8.89291674128691e-22	-0.319785786615512	0.323	0.574	9.02432740247333e-13
6417	mesothelial	Cap2	Ccl2	Ackr2	0.00147902126357059	0	CCL2_ACKR2	Ccl2 - Ackr2	CCL	Secreted Signaling	PMID: 26740381	p53TekHOX	1.15529050072698	0.303	0.086	0.000111159483018655	-0.319785786615512	0.323	0.574	9.02432740247333e-13
6421	AM	Cap1	Ccl4	Ackr2	0.000267076442023146	0	CCL4_ACKR2	Ccl4 - Ackr2	CCL	Secreted Signaling	PMID: 26740381	p53TekHOX	1.14353801214057	0.271	0.115	3.25694014602855e-14	NA	NA	NA	NA
6422	DC	Cap1	Ccl4	Ackr2	0.000471226108926044	0	CCL4_ACKR2	Ccl4 - Ackr2	CCL	Secreted Signaling	PMID: 26740381	p53TekHOX	1.02686793130695	0.342	0.173	3.34242247674701e-11	NA	NA	NA	NA
6423	AM	Cap2	Ccl4	Ackr2	0.00103594057092202	0	CCL4_ACKR2	Ccl4 - Ackr2	CCL	Secreted Signaling	PMID: 26740381	p53TekHOX	1.14353801214057	0.271	0.115	3.25694014602855e-14	-0.319785786615512	0.323	0.574	9.02432740247333e-13
6424	DC	Cap2	Ccl4	Ackr2	0.0018267258429871	0	CCL4_ACKR2	Ccl4 - Ackr2	CCL	Secreted Signaling	PMID: 26740381	p53TekHOX	1.02686793130695	0.342	0.173	3.34242247674701e-11	-0.319785786615512	0.323	0.574	9.02432740247333e-13
8839	Cap2	Cap1	Angpt2	Tek	0.0530292064826364	0	ANGPT2_TEK	Angpt2 - Tek	ANGPT	Secreted Signaling	PMID: 20651738	p53TekHOX	1.11943194413726	0.578	0.167	1.43632578409582e-49	-0.366429817601848	0.876	0.973	5.13157525153388e-33
8840	transitional EC	Cap1	Angpt2	Tek	0.0564773980142761	0	ANGPT2_TEK	Angpt2 - Tek	ANGPT	Secreted Signaling	PMID: 20651738	p53TekHOX	1.20167931843236	0.588	0.169	2.41316369069459e-37	-0.366429817601848	0.876	0.973	5.13157525153388e-33
8845	Cap2	Cap2	Angpt2	Tek	0.00496811633131405	0	ANGPT2_TEK	Angpt2 - Tek	ANGPT	Secreted Signaling	PMID: 20651738	p53TekHOX	1.11943194413726	0.578	0.167	1.43632578409582e-49	NA	NA	NA	NA
8846	transitional EC	Cap2	Angpt2	Tek	0.00530868447887326	0	ANGPT2_TEK	Angpt2 - Tek	ANGPT	Secreted Signaling	PMID: 20651738	p53TekHOX	1.20167931843236	0.588	0.169	2.41316369069459e-37	NA	NA	NA	NA
8851	Cap2	transitional EC	Angpt2	Tek	0.0216418115641966	0	ANGPT2_TEK	Angpt2 - Tek	ANGPT	Secreted Signaling	PMID: 20651738	p53TekHOX	1.11943194413726	0.578	0.167	1.43632578409582e-49	-0.712200941961404	0.596	0.704	3.52455827250245e-17
8852	transitional EC	transitional EC	Angpt2	Tek	0.0230988405134954	0	ANGPT2_TEK	Angpt2 - Tek	ANGPT	Secreted Signaling	PMID: 20651738	p53TekHOX	1.20167931843236	0.588	0.169	2.41316369069459e-37	-0.712200941961404	0.596	0.704	3.52455827250245e-17
8881	Cap2	Cap1	Angpt2	ITGA5_ITGB1	0.0359312941287915	0	ANGPT2_ITGA5_ITGB1	Angpt2 - (Itga5+Itgb1)	ANGPT	Secreted Signaling	PMID: 20651738; PMID: 25635707	p53TekHOX	1.11943194413726	0.578	0.167	1.43632578409582e-49	0.0706385780591591	0.7715	0.8155	8.58553209375414e-06
8882	transitional EC	Cap1	Angpt2	ITGA5_ITGB1	0.0383126850373687	0	ANGPT2_ITGA5_ITGB1	Angpt2 - (Itga5+Itgb1)	ANGPT	Secreted Signaling	PMID: 20651738; PMID: 25635707	p53TekHOX	1.20167931843236	0.588	0.169	2.41316369069459e-37	0.0706385780591591	0.7715	0.8155	8.58553209375414e-06
8893	Cap2	Cap2	Angpt2	ITGA5_ITGB1	0.0297620647432696	0	ANGPT2_ITGA5_ITGB1	Angpt2 - (Itga5+Itgb1)	ANGPT	Secreted Signaling	PMID: 20651738; PMID: 25635707	p53TekHOX	1.11943194413726	0.578	0.167	1.43632578409582e-49	0.364299555367496	0.7395	0.6445	3.09758744952797e-13
8894	transitional EC	Cap2	Angpt2	ITGA5_ITGB1	0.0317480470868131	0	ANGPT2_ITGA5_ITGB1	Angpt2 - (Itga5+Itgb1)	ANGPT	Secreted Signaling	PMID: 20651738; PMID: 25635707	p53TekHOX	1.20167931843236	0.588	0.169	2.41316369069459e-37	0.364299555367496	0.7395	0.6445	3.09758744952797e-13
8899	Cap2	transitional EC	Angpt2	ITGA5_ITGB1	0.0400413381929964	0	ANGPT2_ITGA5_ITGB1	Angpt2 - (Itga5+Itgb1)	ANGPT	Secreted Signaling	PMID: 20651738; PMID: 25635707	p53TekHOX	1.11943194413726	0.578	0.167	1.43632578409582e-49	0.0521629841738185	0.7805	0.766	0.014803858600203
8900	transitional EC	transitional EC	Angpt2	ITGA5_ITGB1	0.0426830672207907	0	ANGPT2_ITGA5_ITGB1	Angpt2 - (Itga5+Itgb1)	ANGPT	Secreted Signaling	PMID: 20651738; PMID: 25635707	p53TekHOX	1.20167931843236	0.588	0.169	2.41316369069459e-37	0.0521629841738185	0.7805	0.766	0.014803858600203
12334	distal interstitial FB	Cap1	Adm	Calcrl	0.134188931968343	0	ADM_CALCRL	Adm - Calcrl	CALCR	Secreted Signaling	KEGG: mmu04080	p53TekHOX	1.10347203346735	0.69	0.521	5.18966513376673e-26	-0.547095011155781	0.965	1	3.13868028672972e-56
12338	distal interstitial FB	Cap2	Adm	Calcrl	0.068104785434028	0	ADM_CALCRL	Adm - Calcrl	CALCR	Secreted Signaling	KEGG: mmu04080	p53TekHOX	1.10347203346735	0.69	0.521	5.18966513376673e-26	-1.07210354018766	0.855	0.987	2.50491923903184e-54
12342	distal interstitial FB	transitional EC	Adm	Calcrl	0.0562149459267746	0	ADM_CALCRL	Adm - Calcrl	CALCR	Secreted Signaling	KEGG: mmu04080	p53TekHOX	1.10347203346735	0.69	0.521	5.18966513376673e-26	-1.46132577246059	0.822	0.94	1.41176591556506e-49
